# Binding patterns of RNA binding proteins to repeat-derived RNA sequences reveal putative functional RNA elements

**DOI:** 10.1101/2021.06.03.446901

**Authors:** Masahiro Onoguchi, Chao Zeng, Ayako Matsumaru, Michiaki Hamada

## Abstract

Recent reports have revealed that repeat-derived sequences embedded in introns or long noncoding RNAs (lncRNAs) are targets of RNA binding proteins (RBPs) and contribute to biological processes such as RNA splicing or transcriptional regulation. These findings suggest that repeat-derived RNAs are important as scaffolds of RBPs and functional elements. However, the overall functional sequences of the repeat-derived RNAs are not fully understood. Here, we show the putative functional repeat-derived RNAs by analyzing the binding patterns of RBPs based on ENCODE eCLIP data. We mapped all eCLIP reads to repeat sequences and observed that 10.75 % and 7.04 % of reads on average were enriched (at least 2-fold over control) in the repeats in K562 and HepG2 cells, respectively. Using these data, we predicted functional RNA elements on the sense and antisense strands of long interspersed element 1 (LINE1) sequences. Furthermore, we found several new sets of RBPs on fragments derived from other transposable element (TE) families. Some of these fragments show specific and stable secondary structures and are found to be inserted into the introns of genes or lncRNAs. These results suggest that the repeat-derived RNA sequences are strong candidates for the functional RNA elements of endogenous noncoding RNAs.
