## Supplemental Table 3 for "Binding patterns of RNA binding proteins to repeat-derived RNA sequences reveal putative functional RNA elements"

### Sheet: TE fragments 
	name	sequence	total fragment number in the human genome	genic fragments	gene number	intron	exon	exon
								5'UTR	3'UTR	CDS	noncoding exon
	L1HS [84-128]	TGCATTTCCATCTGAGGTACCGGGTTCATCTCACTAGGGAGTGCC	1384	274	268	234	34	0	1	0	33
	L1HS [4517-4546]	ACTTTAAAGTTCATATGGAACCAAAAAAGA	8282	1589	1298	1270	28	0	7	0	21
	L1HS anti-sense [1336-1365]	ACATAGTCCCATATTTCTTGGAGGCTTTGC	1977	690	626	625	1	0	0	0	1
	L1HS [5885-5917], PA2-3 [754-786]	GGGGAGGGATAGCATTGGGAGATATACCTAATG	4207	934	832	826	6	0	2	0	4
	L1PA4-5 [754-786]	GGGGAGGGATAGCATTAGGAGATATACCTAATG	7764	1649	1358	1332	26	0	8	0	18
	L1PA6-7 [754-786]	GGGGAGGGATAGCATTAGGAGAAATACCTAATG	2794	659	617	609	8	0	2	0	6
	L1PA8 [754-786]	GGGGAGGGAGAGCATTAGGACAAATACCTAATG	677	169	175	172	3	0	0	0	3
	L1PA10 [753-785]	GGGGAGGGAGAGCATTAGGAAAAATAGCTAATG	46	14	14	14	0	0	0	0	0
	L1PA11 [754-786]	GAGGAGGGAGAGCATCAGGAAGAATAGCTAATG	36	6	7	7	0	0	0	0	0
	L1PA12-13 [754-786]	GAGGAGGGAGAGGATCAGGAAAAATAACTAATG	321	76	79	75	4	0	2	0	2
	L1PA14 [754-786]	GAGGAGGGAGAGGAGCAGAAAAGATAACTATTG	84	20	22	22	0	0	0	0	0
	L1PA15 [754-785]	GAGGAGGGTGAGGATCGAAAAACTACCTATCG	1	0	0	0	0	0	0	0	0
	L1PA16 [754-785]	GAGGAGGGCAAGGGTTGAAAAACTACCTATTG	3	0	0	0	0	0	0	0	0
	HERV39 [3907-3962]	TTTATGTGTGTGTGTGTGTGTGTGTGTGTGTGTGTGTGTGTGTGTGTGTGTATTTT	3010	1155	1084	1042	42	1	20	1	21
