## Supplemental Table 5 for "Binding patterns of RNA binding proteins to repeat-derived RNA sequences reveal putative functional RNA elements"

### Sheet: IP read distribution
	IP Uniquely mapped reads %	% of reads mapped to too many loci	% of reads unmapped: too many mismatches	% of reads unmapped: too short	% of reads unmapped: other	Total
K562_RPS11	83.705	2.34	1.36	12.545	0.055	100.005
K562_SERBP1	80.66	1.615	0.245	17.47	0.01	100
K562_ABCF1	80.08	1.475	0.025	18.41	0.01	100
K562_RPS3	77.425	4.72	0.555	17.225	0.07	99.995
HepG2_NIP7	76.1367	1.99333	1.41333	19.9633	0.493333	100
K562_PHF6	75.92	2.08	1.23	20.74	0.03	100
K562_SBDS	72.6	4.405	0.325	22.645	0.02	99.995
HepG2_PCBP1	71.01	1.75	0.24	26.945	0.05	99.995
HepG2_EXOSC5	70.735	1.98	1.83	25.21	0.245	100
K562_PCBP1	68.97	2.61	5.425	22.885	0.105	99.995
HepG2_RPS3	67.94	3.895	0.59	27.555	0.02	100
K562_DDX51	67.57	2.54	0.275	29.56	0.06	100.005
HepG2_FTO	67.53	2.8	2.555	26.845	0.265	99.995
HepG2_NOL12	67.315	2.515	0.84	29.32	0.02	100.01
K562_SDAD1	67.295	2.635	1.105	28.9	0.065	100
K562_ZNF800	66.775	2.675	3.41	26.92	0.225	100.005
K562_DDX52	65.255	2.525	1.09	31.065	0.06	99.995
HepG2_FXR2	63.795	1.785	0.96	33.215	0.24	99.995
K562_DDX24	63.065	3.795	2.36	30.255	0.53	100.005
HepG2_SDAD1	62.83	3.07	2.895	30.81	0.395	100
K562_UTP3	61.12	5.505	0.145	33.015	0.21	99.995
HepG2_NOLC1	61.02	2.76	0.195	35.99	0.03	99.995
K562_PUM1	60.555	1.695	1.585	35.99	0.175	100
K562_GEMIN5	60.495	1.99	0.44	37.005	0.07	100
K562_NCBP2	60.175	2.69	0.475	36.625	0.03	99.995
HepG2_G3BP1	59.71	2.105	0.54	37.35	0.295	100
K562_LARP7	59.635	1.915	1.89	35.83	0.72	99.99
K562_GNL3	59.59	5.71	0.45	34.065	0.18	99.995
HepG2_SF3A3	59.41	1.635	0.095	38.825	0.03	99.995
HepG2_DKC1	59.22	2.66	1.19	36.645	0.28	99.995
K562_ZC3H8	58.135	3.805	3.215	34.63	0.21	99.995
K562_PUS1	56.45	1.715	4.84	36.775	0.22	100
K562_EIF3G	56.17	2.835	4.815	36	0.175	99.995
K562_DDX21	55.97	4.77	0.92	37.935	0.4	99.995
K562_ZRANB2	55.9	4.925	0.25	38.855	0.07	100
HepG2_SSB	55.855	0.995	0.81	42.025	0.31	99.995
HepG2_LARP7	55.785	3.54	1.03	38.85	0.795	100
K562_AKAP1	55.67	2.31	1.38	40.385	0.255	100
K562_APOBEC3C	55.57	3.22	1.155	39.575	0.48	100
K562_SLBP	54.825	3.51	1.195	39.725	0.745	100
K562_AATF	54.59	2.73	3.565	38.97	0.15	100.005
K562_TRA2A	54.45	3.51	1.065	40.22	0.755	100
K562_SSB	54.345	1.79	1.685	41.675	0.515	100.01
K562_EXOSC5	52.955	6.74	1.42	38.465	0.425	100.005
K562_YWHAG	52.705	3.07	0.24	43.95	0.04	100.005
K562_DDX55	52.31	1.695	0.215	45.68	0.105	100.005
K562_SF3B4	51.825	2.685	1.93	42.865	0.695	100
HepG2_ZNF800	51.79	2.635	2.21	42.495	0.875	100.005
K562_XRCC6	51.665	4.64	4.555	38.465	0.675	100
K562_U2AF1	50.74	3.22	1.5	43.705	0.835	100
K562_MTPAP	50.61	3.015	0.87	45.26	0.24	99.995
HepG2_BUD13	49.935	2.78	3.36	43.57	0.36	100.005
K562_SMNDC1	49.56	3.595	0.8	45.71	0.325	99.99
K562_FTO	49.505	2.98	3.135	43.58	0.805	100.005
K562_DDX42	49.21	2.835	1.64	45.395	0.925	100.005
K562_CPEB4	49.055	2.285	1.115	47.28	0.265	100
K562_METAP2	48.93	3.56	4.09	42.645	0.78	100.005
K562_DDX6	47.325	3.33	2.51	45.95	0.885	100
K562_TBRG4	46.975	2.92	2.52	47.235	0.36	100.01
HepG2_SMNDC1	46.93	1.66	0.29	50.73	0.385	99.995
K562_NIPBL	46.5033	2.75333	1.41667	48.1367	1.18667	99.9967
HepG2_YBX3	45.975	0.765	0.635	52.195	0.425	99.995
K562_FXR2	45.725	2.42	1.19	50.205	0.46	100
K562_NPM1	45.68	3.65	0.385	50.075	0.21	100
HepG2_PABPN1	44.78	1.57	0.15	53.355	0.135	99.99
K562_DDX3X	44.405	3.81	0.23	51.34	0.205	99.99
K562_WRN	44.3	5.04	1.905	48.04	0.72	100.005
HepG2_DDX3X	44.205	3.62	3.145	48.705	0.33	100.005
HepG2_DDX6	43.65	2.71	0.22	53.305	0.115	100
K562_TROVE2	43.53	3.13	1.64	50.115	1.585	100
K562_NOLC1	42.5	1.515	0.28	55.675	0.03	100
HepG2_SUB1	42.42	2.01	0.2	55.24	0.13	100
HepG2_SF3B4	42.17	2.035	0.585	54.42	0.8	100.01
HepG2_DDX52	42.075	4.01	1.29	52.005	0.615	99.995
K562_WDR43	41.92	3.585	2.395	51.49	0.61	100
HepG2_WDR43	41.71	2.43	0.045	55.78	0.045	100.01
K562_DHX30	41.615	2.25	0.565	55.445	0.12	99.995
HepG2_DDX55	41.375	1.74	2.38	53.775	0.73	100
HepG2_POLR2G	40.87	4.23	3.215	50.67	1.02	100.005
K562_EIF4G2	40.84	2.06	1.755	54.3	1.045	100
K562_IGF2BP2	40.69	1.975	1.155	54.865	1.32	100.005
HepG2_TRA2A	40.53	3.03	0.98	53.86	1.605	100.005
HepG2_PTBP1	40.445	2.465	0.26	56.71	0.12	100
K562_FMR1	40.44	2.61	0.885	55.56	0.505	100
HepG2_BCCIP	40.2633	2.92667	1.42667	53.7067	1.67333	99.9967
HepG2_NKRF	39.96	2.815	1.1	55.84	0.285	100
HepG2_FKBP4	39.855	2.835	1.735	54.45	1.12	99.995
K562_RBM22	39.735	3.165	1.565	54.535	1.005	100.005
K562_UCHL5	39.17	4.465	1.295	53.27	1.8	100
K562_AARS	39.1	3.015	2.08	55.425	0.375	99.995
HepG2_EIF3H	38.945	2.77	3.585	53.55	1.155	100.005
HepG2_TROVE2	38.775	4.26	1.555	54.425	0.975	99.99
HepG2_AKAP1	38.03	2.19	1.385	57.97	0.425	100
HepG2_TBRG4	37.965	2.32	1.385	57.855	0.48	100.005
K562_SND1	37.93	2.55	1.61	56.74	1.165	99.995
K562_WDR3	37.735	1.69	1.855	58.54	0.185	100.005
K562_SRSF7	37.6	2.375	2.125	56.615	1.285	100
HepG2_PPIG	37.3	2.68	2.515	57.005	0.505	100.005
K562_SF3B1	36.405	3.24	1.705	58.275	0.375	100
K562_GPKOW	36.16	3.605	1.855	57.56	0.82	100
HepG2_DDX59	36.09	2.655	0.08	61.135	0.04	100
K562_GTF2F1	35.55	2.895	1.19	59.91	0.455	100
K562_PPIL4	35.23	2.93	0.68	60.84	0.315	99.995
HepG2_SRSF9	34.745	3.105	1.08	59.32	1.755	100.005
HepG2_SUPV3L1	34.69	2.28	2.23	59.975	0.82	99.995
K562_BUD13	34.655	3.24	2.77	58.195	1.145	100.005
HepG2_UCHL5	34.5	2.095	1.415	61.475	0.51	99.995
HepG2_UPF1	34.42	2.855	2.855	58.935	0.93	99.995
K562_SLTM	34.25	2.95	1.415	60.1	1.285	100
HepG2_IGF2BP3	34.18	2.58	1.125	60.115	1.995	99.995
HepG2_FASTKD2	33.99	1.925	1.845	61.205	1.04	100.005
K562_XRN2	33.81	2.525	1.45	61.115	1.1	100
HepG2_KHSRP	33.805	1.965	1.265	62.6	0.37	100.005
HepG2_STAU2	33.49	2.79	2.21	61.09	0.415	99.995
K562_UTP18	33.365	1.39	2.23	62.785	0.23	100
K562_AKAP8L	33.32	2.66	1.13	62.555	0.33	99.995
K562_CPSF6	33.285	2.49	1.935	61.03	1.26	100
HepG2_GTF2F1	33.26	2.65	0.155	63.89	0.05	100.005
K562_DROSHA	32.835	3.165	1.695	61.26	1.05	100.005
K562_QKI	32.625	2.185	1.89	61.79	1.51	100
HepG2_SND1	32.35	2.165	0.715	64.205	0.56	99.995
K562_MATR3	32.345	3.625	1.705	62	0.325	100
K562_DGCR8	32.185	2.49	1.045	63.8	0.47	99.99
K562_FASTKD2	31.91	3.62	1.535	62.03	0.9	99.995
K562_PTBP1	31.64	3	0.995	64.025	0.345	100.005
K562_FXR1	31.41	2.195	1.28	64.64	0.475	100
HepG2_DHX30	31.38	2.715	1.19	63.94	0.78	100.005
K562_SUPV3L1	31.06	2.52	1.47	64.52	0.425	99.995
K562_LARP4	30.69	4.3	1.52	62.655	0.835	100
K562_PUM2	30.325	3.245	1.535	64.465	0.43	100
HepG2_RBM22	30.295	2.845	2.09	64.24	0.52	99.99
HepG2_XPO5	30.135	2.79	1.16	65.175	0.74	100
K562_LSM11	30.1	3.685	1.485	64.305	0.435	100.01
K562_FUS	29.915	1.345	0.785	67.51	0.445	100
HepG2_XRCC6	29.51	4.35	1.685	63.48	0.975	100
K562_HNRNPM	29.035	4.625	1.395	63.5	1.455	100.01
HepG2_LARP4	29.01	1.99	0.055	68.895	0.045	99.995
HepG2_GRSF1	28.9	1.11	1.785	67.06	1.145	100
K562_SRSF1	28.725	2.57	1.39	65.9	1.415	100
K562_GRWD1	28.545	1.815	1.685	67.44	0.515	100
HepG2_NCBP2	28.315	2.28	1.095	67.72	0.58	99.99
K562_EFTUD2	27.825	2.475	1.605	66.75	1.345	100
HepG2_IGF2BP1	27.725	1.985	1.085	66.875	2.33	100
K562_RBFOX2	27.36	2.97	1.195	67.605	0.875	100.005
K562_ZNF622	27.18	1.615	1.88	68.765	0.555	99.995
HepG2_RBM15	27.115	2.045	0.095	70.685	0.06	100
K562_RBM15	26.89	2.875	2.36	67.345	0.52	99.99
HepG2_U2AF1	26.77	2.225	0.945	68.935	1.125	100
K562_NSUN2	26.505	5.79	1.5	64.055	2.145	99.995
HepG2_CDC40	26.395	1.745	0.085	71.73	0.045	100
HepG2_EIF3D	26.2	2.24	1.41	69.605	0.55	100.005
K562_ZC3H11A	26.03	2.375	1.955	69.185	0.46	100.005
HepG2_RBM5	25.945	3.635	1.275	68.185	0.96	100
HepG2_LIN28B	25.63	2.655	0.095	71.565	0.055	100
HepG2_LSM11	24.575	2.22	1.485	71.145	0.57	99.995
HepG2_PRPF4	24.395	1.205	0.14	74.04	0.22	100
K562_NONO	24.3	3.005	0.045	72.575	0.075	100
K562_AGGF1	24.085	3.495	0.14	72.205	0.075	100
HepG2_XRN2	23.31	2.93	0.49	72.805	0.47	100.005
K562_AQR	23.27	1.57	1.395	72.88	0.89	100.005
HepG2_DROSHA	23.025	2.92	0.965	71.225	1.87	100.005
HepG2_UTP18	22.925	0.99	0.795	75.055	0.24	100.005
HepG2_PRPF8	22.7	1.81	0.595	73.48	1.415	100
HepG2_SRSF7	22.32	2.69	0.885	72.27	1.84	100.005
K562_U2AF2	22.29	2.855	1.055	72.5	1.295	99.995
HepG2_SAFB	22.21	2.405	1.24	72.645	1.5	100
HepG2_EFTUD2	22.09	1.585	0.115	76.03	0.185	100.005
K562_LIN28B	21.8	2.655	0.64	74.245	0.66	100
HepG2_SRSF1	21.17	2.115	1.09	73.875	1.755	100.005
HepG2_GRWD1	21.145	1.55	0.99	75.64	0.675	100
HepG2_AQR	21.02	1.35	0.255	77.205	0.165	99.995
HepG2_FUS	20.985	1.95	0.13	76.725	0.215	100.005
K562_HNRNPUL1	20.735	2.9	0.785	74.725	0.85	99.995
K562_PRPF8	20.375	2.415	0.525	75.97	0.715	100
K562_YBX3	20.18	1	0.065	78.485	0.265	99.995
K562_TARDBP	18.79	2.385	0.8	76.875	1.145	99.995
K562_IGF2BP1	18.77	2.27	0.52	76.515	1.92	99.995
HepG2_DGCR8	18.72	2.27	0.06	78.895	0.06	100.005
K562_HLTF	18.155	4.69	1.34	74.49	1.32	99.995
K562_HNRNPC	17.995	3.185	1.005	77.44	0.375	100
K562_PABPC4	17.875	2.585	0.015	79.45	0.07	99.995
HepG2_RBFOX2	17.85	2.1	1.07	76.56	2.41	99.99
K562_UPF1	17.725	2.375	1.115	78.195	0.59	100
HepG2_ILF3	17.59	7.425	1.88	72.335	0.775	100.005
K562_ILF3	17.46	4.1	1.86	75.16	1.425	100.005
HepG2_MATR3	17.41	4.03	0.23	78.195	0.14	100.005
HepG2_HLTF	16.88	2.775	1.12	78.16	1.065	100
K562_FAM120A	16.24	2.445	0.505	80.205	0.61	100.005
HepG2_QKI	16.04	2.61	0.77	79.925	0.655	100
HepG2_SLTM	15.73	4.21	1.46	76.985	1.615	100
HepG2_AGGF1	15.555	2.335	0.075	81.97	0.065	100
HepG2_SUGP2	15.485	4.255	1.11	78.21	0.94	100
K562_HNRNPU	15.335	2.825	0.8825	78.395	2.5625	100
HepG2_HNRNPM	15.29	4.91	0.88	77.795	1.125	100
HepG2_HNRNPK	14.83	2.565	0.855	79.93	1.82	100
K562_HNRNPA1	14.45	2.83	0.64	80.795	1.29	100.005
K562_TAF15	13.835	2.155	0.71	82.715	0.6	100.015
HepG2_ZC3H11A	13.21	2.645	0.555	82.61	0.985	100.005
HepG2_BCLAF1	12.935	1.81	0.41	83.475	1.37	100
K562_HNRNPL	12.355	2.555	0.125	84.91	0.05	99.995
K562_TIA1	12.305	3.315	0.72	82.285	1.375	100
HepG2_U2AF2	12.28	2.205	0.6	83.85	1.06	99.995
K562_EWSR1	12.155	1.91	1.02	83.085	1.835	100.005
HepG2_TIAL1	11.595	1.75	0.135	86.335	0.185	100
K562_HNRNPK	11.565	2.055	0.52	85.295	0.57	100.005
HepG2_FAM120A	11.41	2.375	0.71	83.905	1.6	100
HepG2_HNRNPUL1	11.195	2.985	0.925	83.2	1.695	100
K562_SAFB	10.8725	2.77	1.3925	83.47	1.4975	100.002
HepG2_FUBP3	10.81	2.69	1.07	84.125	1.3	99.995
K562_CSTF2T	10.555	2.325	0.735	84.855	1.535	100.005
HepG2_HNRNPA1	10.115	2.54	0.65	85.485	1.21	100
K562_KHDRBS1	9.83	2.19	0.34	87.255	0.395	100.01
HepG2_CSTF2	9.7375	2.4375	0.7975	85.6425	1.3825	99.9975
K562_SAFB2	9.575	2.965	1.345	84.665	1.45	100
HepG2_HNRNPC	9.305	7.84	2.855	77.17	2.835	100.005
HepG2_HNRNPU	9.2575	2.9225	0.835	85.4725	1.51	99.9975
HepG2_TAF15	9.16	2.475	0.31	87.54	0.515	100
HepG2_SFPQ	8.78	2.83	0.455	86.82	1.11	99.995
K562_KHSRP	8.32	1.84	1.06	87.545	1.23	99.995
HepG2_PCBP2	8.09	2.195	0.215	89.035	0.465	100
HepG2_CSTF2T	7.85	1.885	0.47	89.085	0.705	99.995
HepG2_TIA1	6.66	2.595	0.715	88.05	1.97	99.99
HepG2_HNRNPL	6.655	2.2	0.27	90.695	0.18	100
average	35.9081	2.77118	1.23513	59.3827	0.702806	99.9999

### Sheet: SMInput read distibution
	SMInput Uniquely mapped reads %	% of reads mapped to too many loci	% of reads unmapped: too many mismatches	% of reads unmapped: too short	% of reads unmapped: other	Total
HepG2_SSB	76.73	1.07	1.78	18.98	1.44	100
K562_SSB	74.54	1.7	3.08	19.59	1.09	100
HepG2_YBX3	74.39	1.22	1.95	20.87	1.57	100
K562_ABCF1	74.1	1.07	1.38	23.16	0.29	100
K562_ZC3H8	72.29	2.64	3.62	20.79	0.67	100.01
K562_HNRNPC	71.63	1.31	2.04	23.61	1.42	100.01
HepG2_NIP7	71.42	2.07	1.6	23.6	1.31	100
K562_SLBP	69.64	2.93	1.97	23.46	2	100
K562_NCBP2	69.57	1.95	2.06	26.16	0.26	100
K562_PUM1	69.47	1.47	2.18	25.36	1.51	99.99
K562_U2AF1	68.16	2.84	1.56	25.16	2.27	99.99
HepG2_SUB1	67.83	2.87	2.05	25.73	1.53	100.01
K562_TRA2A	67.65	2.62	1.41	25.87	2.46	100.01
HepG2_G3BP1	67.04	1.34	2.2	27.24	2.18	100
K562_PPIL4	66.99	1.36	2.18	29.18	0.29	100
K562_APOBEC3C	66.67	2.04	1.89	29.05	0.34	99.99
K562_SERBP1	65.11	2.15	2.12	28.5	2.12	100
K562_SDAD1	65.04	1.99	1.42	31.26	0.29	100
K562_CPEB4	64.94	2.76	3.94	26.53	1.83	100
HepG2_FXR2	64.77	1.9	1.96	28.98	2.4	100.01
K562_GRWD1	64.65	2.93	4.58	26.38	1.46	100
K562_FUS	64.52	1.73	2.5	29.41	1.84	100
K562_PUS1	64.47	1.81	0.99	30.43	2.3	100
K562_YWHAG	64.42	2.32	1.69	31.12	0.44	99.99
HepG2_EXOSC5	64.38	1.7	1.66	30.2	2.06	100
K562_AKAP1	64.21	1.87	2.27	29.67	1.98	100
K562_ZNF800	63.94	2.55	2.85	29.05	1.61	100
K562_EIF3G	63.68	3.36	3.81	27.55	1.6	100
K562_U2AF2	63.64	2.77	2.21	28.7	2.68	100
HepG2_SRSF9	63.51	2.44	1.25	29.87	2.92	99.99
K562_SBDS	63.11	1.85	1.95	32.66	0.43	100
K562_SRSF7	62.41	3.09	3.21	29.47	1.83	100.01
K562_RPS11	62.39	3.22	2.25	30.16	1.98	100
K562_NOLC1	62.09	2.2	3.34	32.08	0.29	100
K562_PCBP1	61.96	3.22	3.36	29.57	1.89	100
HepG2_NCBP2	61.54	1.64	1.31	32.83	2.69	100.01
K562_RBM22	61.33	2.32	1.54	32.23	2.58	100
K562_UTP18	60.19	2.42	2.84	32.95	1.6	100
K562_YBX3	60.07	2.61	2.49	32.56	2.27	100
K562_EIF4G2	60.05	2.27	2.2	32.73	2.75	100
K562_NPM1	60.04	2.95	1.39	35.07	0.55	100
K562_ZNF622	59.8	2.36	2.27	32.89	2.67	99.99
HepG2_LSM11	59.62	2.77	2.44	32.55	2.63	100.01
K562_SRSF1	59.19	2.04	1.9	34.12	2.76	100.01
K562_IGF2BP2	59.14	3.22	1.96	32.59	3.08	99.99
K562_QKI	59.12	3.35	2.02	32.96	2.55	100
HepG2_HNRNPA1	58.99	3.1	1.19	33.86	2.86	100
K562_CPSF6	58.87	2.59	2.32	33.21	3.01	100
K562_FMR1	58.81	3.39	2.3	32.6	2.89	99.99
K562_ZRANB2	58.75	2.33	2.69	33.95	2.27	99.99
K562_TIA1	58.1	4.18	1.23	35.07	1.41	99.99
HepG2_SRSF1	57.77	1.86	1.82	35.42	3.12	99.99
HepG2_POLR2G	57.6	2.61	2.17	35.07	2.55	100
K562_SMNDC1	57.49	2.25	1.49	36.48	2.3	100.01
K562_ZC3H11A	57.4	2.7	2.88	34.86	2.17	100.01
K562_EXOSC5	56.74	4.63	1.09	35.64	1.91	100.01
HepG2_PABPN1	56.71	2.26	2.54	35.36	3.13	100
K562_FAM120A	56.64	2.36	1.63	36.04	3.33	100
HepG2_U2AF1	56.38	2.16	1.22	36.5	3.75	100.01
K562_LIN28B	56.37	2.58	1.85	36.45	2.75	100
K562_HNRNPL	56.25	2.21	2.48	38.65	0.4	99.99
K562_HNRNPA1	56.17	3.21	1.9	35.89	2.84	100.01
K562_DDX3X	56.14	2.28	1.28	39.67	0.62	99.99
K562_PHF6	56.08	3.84	3.41	33.45	3.22	100
HepG2_FTO	55.59	3.18	2.72	35.75	2.76	100
HepG2_LIN28B	55.58	2.29	1.36	40.23	0.55	100.01
K562_GTF2F1	55.5	2.44	1.85	36.94	3.26	99.99
K562_FXR2	55.37	3.32	2.22	36.03	3.06	100
K562_SAFB	55.25	3.14	2.03	36.75	2.83	100
HepG2_UCHL5	55.01	2.98	2.18	36.81	3.03	100.01
K562_SAFB2	54.65	2.88	2	37.22	3.26	100.01
K562_NONO	54.41	1.82	2.24	41.06	0.47	100
K562_HNRNPM	54.35	3.76	2	36.73	3.16	100
K562_GNL3	54.22	3.31	1.58	40.32	0.57	100
K562_TBRG4	54.21	3.82	3.95	35.94	2.08	100
K562_EWSR1	53.94	3.45	3.16	36.53	2.92	100
HepG2_SMNDC1	53.81	1.94	1.61	42.05	0.59	100
HepG2_TIA1	53.76	3.48	2.22	38.04	2.51	100.01
K562_FTO	53.76	2.98	2.33	37.96	2.98	100.01
K562_LARP7	53.5	2.36	2.35	38.55	3.23	99.99
HepG2_DDX6	53.35	4.15	2.94	36.7	2.87	100.01
K562_DDX6	53.3	3.83	2.73	37.27	2.87	100
K562_MTPAP	52.98	3.05	2.12	41.3	0.55	100
HepG2_SRSF7	52.93	2.5	1.79	39.54	3.24	100
K562_PABPC4	52.81	2.49	2.08	42	0.62	100
HepG2_TBRG4	52.52	3.22	2.69	38.53	3.03	99.99
HepG2_TRA2A	52.52	2.75	1.59	38.85	4.28	99.99
HepG2_SF3B4	52.5	2.75	2.07	40.68	2	100
K562_IGF2BP1	52.12	3.27	2.24	38.97	3.39	99.99
HepG2_GRSF1	52.01	3.45	3.15	37.81	3.58	100
HepG2_FASTKD2	51.94	3.25	2.76	38.14	3.9	99.99
K562_MATR3	51.85	2.83	1.9	40.02	3.39	99.99
HepG2_QKI	51.72	2.74	2.07	39.82	3.65	100
K562_RBFOX2	51.47	3.89	2.87	38.37	3.39	99.99
HepG2_SAFB	51.32	2.79	1.78	40.86	3.25	100
HepG2_NOL12	51.22	2.18	2.15	43.95	0.5	100
HepG2_RPS3	50.71	1.98	1.9	44.92	0.48	99.99
K562_LSM11	50.34	3.31	2.13	41.22	3	100
K562_PTBP1	50.2	2.37	3.51	43.51	0.41	100
K562_KHDRBS1	49.89	2.89	2.61	44.03	0.58	100
HepG2_BCCIP	49.71	2.49	1.89	43.23	2.67	99.99
K562_TARDBP	48.83	2.34	1.79	43.74	3.3	100
HepG2_GTF2F1	48.78	2.49	1.64	46.49	0.6	100
K562_XRN2	48.74	2.3	1.99	43.33	3.64	100
HepG2_HNRNPU	48.71	2.4	1.47	43.21	4.22	100.01
K562_PRPF8	48.64	2.83	1.59	42.99	3.95	100
HepG2_RBM22	48.58	3.88	3.17	41.14	3.22	99.99
K562_EFTUD2	48.42	3.51	2.23	42.24	3.6	100
K562_HNRNPUL1	48.39	3.68	2.21	42.57	3.15	100
HepG2_PCBP1	48.32	2.44	1.95	43.28	4.02	100.01
HepG2_TIAL1	48.07	4.07	4.15	40.69	3.02	100
HepG2_GRWD1	47.91	3.04	1.87	43.61	3.57	100
HepG2_KHSRP	47.87	2.68	1.89	43.54	4.02	100
K562_UTP3	47.73	3.55	2.62	42.45	3.65	100
K562_DDX55	47.58	3.22	2.76	43.13	3.32	100.01
HepG2_PCBP2	47.38	2.43	1.86	47.67	0.67	100.01
K562_DDX52	47.38	4.24	3.11	41.39	3.88	100
K562_CSTF2T	47.05	3.29	1.77	44.47	3.42	100
K562_DDX42	47.05	2.48	2.11	44.4	3.97	100.01
HepG2_IGF2BP3	46.88	3.33	3.14	43.63	3.01	99.99
K562_KHSRP	46.71	3.08	2.39	44.16	3.66	100
HepG2_FUBP3	46.55	3.74	2.23	44.16	3.32	100
HepG2_IGF2BP1	46.48	3.61	2.24	44.64	3.03	100
HepG2_LARP7	46.36	2.55	2.4	45.13	3.56	100
HepG2_UTP18	46.08	3.48	2.06	44.75	3.64	100.01
K562_SLTM	45.98	3.66	1.92	44.74	3.71	100.01
HepG2_FUS	45.97	3.4	3.3	43.72	3.62	100.01
HepG2_PRPF4	45.38	4.6	3.21	43.69	3.12	100
K562_SUPV3L1	45.14	2.31	2.24	46.33	3.98	100
K562_AARS	45.09	2.33	2.44	46.68	3.45	99.99
HepG2_STAU2	45.06	3.88	2.26	45.15	3.64	99.99
K562_RPS3	45.06	3.68	1.16	49.59	0.51	100
K562_METAP2	45.05	4.22	3.63	44.3	2.8	100
HepG2_EIF3D	44.98	2.75	2.67	45.92	3.68	100
HepG2_EIF3H	44.84	3.69	3.62	44.71	3.14	100
K562_UCHL5	44.63	4.15	2.24	44.99	3.99	100
K562_DGCR8	44.47	2.8	1.83	47.46	3.43	99.99
HepG2_LARP4	44.43	2.81	1.52	50.57	0.67	100
K562_ILF3	44.17	2.48	1.9	47.37	4.09	100.01
HepG2_DDX55	43.97	3.99	2.62	45.11	4.32	100.01
K562_DDX51	43.97	4.39	2.33	45.51	3.8	100
K562_RBM15	43.69	3.5	2.33	47.08	3.41	100.01
HepG2_SF3A3	43.63	2.65	1.52	51.46	0.75	100.01
K562_FXR1	43.62	2.53	2.67	47.64	3.54	100
K562_NIPBL	43.44	3.36	2.27	47.88	3.05	100
K562_AATF	43.27	4.26	2.9	46.03	3.53	99.99
HepG2_SUPV3L1	43.25	3.22	2.23	46.49	4.81	100
K562_TROVE2	43.23	3.37	1.95	48.11	3.33	99.99
K562_DDX21	42.87	2.92	2.22	48.05	3.94	100
K562_NSUN2	42.87	3.49	2.47	47.62	3.54	99.99
K562_TAF15	42.78	2.5	1.84	48.87	4.01	100
HepG2_ILF3	42.5	3.8	3.14	47.25	3.31	100
K562_HLTF	42.12	3.57	1.73	48.77	3.81	100
HepG2_NOLC1	41.74	2.26	2.68	52.81	0.51	100
HepG2_DDX3X	41.68	4.22	2.86	47.71	3.53	100
K562_AGGF1	41.67	2.5	2.02	53.19	0.63	100.01
K562_WDR3	41.62	3.72	2.96	48.08	3.61	99.99
K562_HNRNPU	41.6	3.14	1.76	49.85	3.64	99.99
HepG2_DDX59	41.49	2.71	1.38	53.67	0.75	100
K562_SF3B4	41.35	4.63	3.75	47.39	2.88	100
HepG2_HNRNPK	41.18	2.94	1.91	49.76	4.21	100
HepG2_CSTF2	41.05	4.29	2.5	48.29	3.88	100.01
HepG2_SUGP2	40.89	3.07	2.13	48.96	4.96	100.01
HepG2_XPO5	40.75	3.43	1.97	49.66	4.19	100
K562_AKAP8L	40.53	2.78	2.63	53.53	0.53	100
HepG2_ZNF800	40.47	3.62	2.11	50.27	3.53	100
HepG2_TAF15	40.43	2.85	1.23	54.72	0.78	100.01
HepG2_HNRNPM	40.4	2.88	1.67	50.19	4.85	99.99
HepG2_RBFOX2	40.27	2.92	2.24	50.43	4.14	100
HepG2_DGCR8	40.05	2.47	1.47	55.33	0.69	100.01
HepG2_PPIG	39.97	3.29	2.58	50.64	3.52	100
HepG2_AKAP1	39.86	3.5	2.22	50.39	4.03	100
HepG2_HNRNPL	39.77	4.94	3.86	46.86	4.58	100.01
HepG2_BUD13	39.63	4.1	2.85	49.03	4.39	100
HepG2_HLTF	39.51	3.51	2.13	49.95	4.91	100.01
HepG2_FKBP4	39.34	3.07	1.69	51.28	4.63	100.01
HepG2_BCLAF1	39.32	4.39	2.34	49.55	4.4	100
HepG2_WDR43	39.16	2.47	1.3	56.26	0.82	100.01
K562_HNRNPK	39.01	2.59	2.15	52.7	3.55	100
HepG2_SDAD1	38.61	3.6	2.17	52.03	3.59	100
HepG2_SND1	38.54	2.13	1.69	53.41	4.22	99.99
HepG2_PTBP1	38.09	4.33	2.87	50.47	4.24	100
K562_WDR43	37.99	4.19	2.55	51.5	3.76	99.99
HepG2_XRN2	37.7	3.13	1.3	53.61	4.26	100
K562_UPF1	37.64	3.19	2.21	52.26	4.7	100
K562_PUM2	37.6	2.83	1.91	53.58	4.07	99.99
K562_SND1	37.47	2.35	2.1	53.81	4.28	100.01
HepG2_DKC1	37.32	3.04	2.29	56.67	0.69	100.01
K562_DHX30	37.25	3.99	2.27	51.67	4.82	100
K562_GPKOW	37.08	3.97	2.55	52.99	3.42	100.01
K562_BUD13	37.02	5.37	3.82	50.16	3.63	100
HepG2_AGGF1	36.96	2.73	2.26	57.36	0.7	100.01
HepG2_SFPQ	36.94	2.95	1.64	54.04	4.43	100
HepG2_RBM15	36.75	2.54	2.64	57.49	0.58	100
HepG2_FAM120A	36.73	2.31	1.79	55.1	4.07	100
HepG2_UPF1	36.71	3.35	2.31	53.79	3.84	100
HepG2_HNRNPC	36.69	2.88	1.26	54.97	4.2	100
HepG2_NKRF	36.03	3	1.99	58.27	0.72	100.01
K562_AQR	35.94	2.88	2.63	54.68	3.88	100.01
HepG2_DHX30	35.65	3.68	1.97	53.75	4.95	100
HepG2_CSTF2T	35.46	2.63	1.95	55.29	4.67	100
HepG2_MATR3	34.73	3.24	2.2	55.12	4.72	100.01
HepG2_XRCC6	34.69	3.5	2.03	56.65	3.14	100.01
HepG2_SLTM	34.59	3.02	1.65	55.74	5	100
HepG2_ZC3H11A	34.55	4.19	1.43	54.99	4.84	100
K562_FASTKD2	34.48	4.08	2.28	55.68	3.48	100
HepG2_HNRNPUL1	34.34	2.32	1.67	56.47	5.2	100
HepG2_EFTUD2	33.92	3.62	2.06	55.5	4.91	100.01
HepG2_CDC40	33.41	3.05	1.71	61.09	0.75	100.01
K562_DDX24	33.24	3.34	1.77	57.53	4.12	100
HepG2_DDX52	33.21	3.97	2.04	56.22	4.55	99.99
K562_XRCC6	33.15	4.36	3.59	54.67	4.23	100
K562_LARP4	32.98	3.9	1.84	57.63	3.65	100
HepG2_DROSHA	30.84	4.17	2.03	58.38	4.59	100.01
HepG2_U2AF2	30.74	2.6	1.42	59.97	5.28	100.01
K562_SF3B1	30.12	3.17	1.82	60.24	4.65	100
HepG2_AQR	29.37	4.3	1.25	64.46	0.61	99.99
K562_DROSHA	29.14	3.2	2.16	60.25	5.25	100
K562_WRN	29.14	3.91	1.87	60.94	4.15	100.01
HepG2_RBM5	28.72	3.55	1.18	63.16	3.4	100.01
HepG2_PRPF8	27.43	2.99	2.06	62.88	4.64	100
K562_GEMIN5	27.17	4.44	2.27	60.53	5.59	100
HepG2_TROVE2	25.74	3.85	1.53	65.25	3.63	100
average	49.0475	3.00126	2.20695	42.8983	2.84668	100.001
